# Plasma-free samples for transcriptomic analysis: a potential alternative to whole blood samples

**DOI:** 10.1101/2023.04.27.538178

**Authors:** Qingwang Chen, Xiaorou Guo, Haiyan Wang, Shanyue Sun, He Jiang, Peipei Zhang, Erfei Shang, Ruolan Zhang, Zehui Cao, Quanne Niu, Chao Zhang, Yaqing Liu, Yuanting Zheng, Ying Yu, Wanwan Hou, Leming Shi

**Author notes:** Corresponding authors: Ying Yu, Wanwan Hou Leming Shi. These authors contributed equally: Qingwang Chen and Xiaorou Guo.

## Abstract

RNA sequencing (RNAseq) technology has become increasingly important in precision medicine and clinical diagnostics and emerged as a powerful tool for identifying protein-coding genes, performing differential gene analysis, and inferring immune cell composition. Human peripheral blood samples are widely used for RNAseq, providing valuable insights into individual biomolecular information. Blood samples can be classified as whole blood (WB), plasma, serum, and remaining sediment samples, including plasma-free blood (PFB) and serum-free blood (SFB) samples. However, the feasibility of using PFB and SFB samples for transcriptome analysis remains unclear. In this study, we aimed to assess the viability of employing PFB or SFB samples as substitute RNA sources in transcriptomic analysis and performed a comparative analysis of WB, PFB, and SFB samples for different applications. Our results revealed that PFB samples exhibit greater similarity to WB samples in terms of protein-coding gene expression patterns, differential expression gene profiling, and immunological characterizations, suggesting that PFB can be a viable alternative for transcriptomic analysis. This contributes to the optimization of blood sample utilization and the advancement of precision medicine research.
