## Supplemental Table 1 for "Plasma-free samples for transcriptomic analysis: a potential alternative to whole blood samples"

### Sheet: metadata
sample_id	donor	process_time	sample_type	rep	label	group	rna_yield_c	rna_yield_m	volume	rna_conc_n	rin	lib_input_m	lib_cdna_c	lib_cdna_m
P10_H0_PFB_1	P10	H0	PFB	1	P10_H0_PFB	P10_H0	53	2120	200	10.6	7.4	100	12.06	180.9
P10_H0_PFB_2	P10	H0	PFB	2	P10_H0_PFB	P10_H0	65.4	2616	200	13.1	7	100	6.78	101.7
P10_H0_PFB_3	P10	H0	PFB	3	P10_H0_PFB	P10_H0	62.4	2496	200	12.5	7.4	100	6.84	102.6
P10_H0_SFB_1	P10	H0	SFB	1	P10_H0_SFB	P10_H0	76.2	3048	189	16.1	3.5	100	6.38	95.7
P10_H0_SFB_2	P10	H0	SFB	2	P10_H0_SFB	P10_H0	71.6	2864	189	15.2	3.9	100	5.66	84.9
P10_H0_SFB_3	P10	H0	SFB	3	P10_H0_SFB	P10_H0	76.8	3072	189	16.3	3.8	100	7.26	108.9
P10_H0_WB_1	P10	H0	WB	1	P10_H0_WB	P10_H0	29.8	1192	150	7.9	4.6	100	4.73	70.95
P10_H0_WB_2	P10	H0	WB	2	P10_H0_WB	P10_H0	40	1600	150	10.7	4.6	100	6.17	92.55
P10_H0_WB_3	P10	H0	WB	3	P10_H0_WB	P10_H0	35.8	1432	150	9.5	4.3	100	9.15	137.25
P10_H6_PFB_1	P10	H6	PFB	1	P10_H6_PFB	P10_H6	36.2	1448	200	7.2	8.1	100	9.09	136.35
P10_H6_PFB_2	P10	H6	PFB	2	P10_H6_PFB	P10_H6	45	1800	200	9	7.9	100	3.32	49.8
P10_H6_PFB_3	P10	H6	PFB	3	P10_H6_PFB	P10_H6	36	1440	200	7.2	7.9	100	4.37	65.55
P10_H6_SFB_1	P10	H6	SFB	1	P10_H6_SFB	P10_H6	75.8	3032	189	16	3.9	100	4.87	73.05
P10_H6_SFB_2	P10	H6	SFB	2	P10_H6_SFB	P10_H6	69	2760	189	14.6	4.2	100	4.71	70.65
P10_H6_SFB_3	P10	H6	SFB	3	P10_H6_SFB	P10_H6	62.6	2504	189	13.2	4.5	100	4.16	62.4
P10_H6_WB_1	P10	H6	WB	1	P10_H6_WB	P10_H6	41	1640	150	10.9	6.4	100	10.42	156.3
P10_H6_WB_2	P10	H6	WB	2	P10_H6_WB	P10_H6	43.2	1728	150	11.5	5.7	100	9.46	141.9
P10_H6_WB_3	P10	H6	WB	3	P10_H6_WB	P10_H6	37.2	1488	150	9.9	5.5	100	5.31	79.65
P11_H0_PFB_1	P11	H0	PFB	1	P11_H0_PFB	P11_H0	16.4	656	254	2.6	7.8	100	9.99	149.85
P11_H0_PFB_2	P11	H0	PFB	2	P11_H0_PFB	P11_H0	27.2	1088	254	4.3	7.9	100	10.13	151.95
P11_H0_PFB_3	P11	H0	PFB	3	P11_H0_PFB	P11_H0	22.2	888	254	3.5	7.9	100	9.29	139.35
P11_H0_SFB_1	P11	H0	SFB	1	P11_H0_SFB	P11_H0	33.2	1328	222	6	4	100	4.53	67.95
P11_H0_SFB_2	P11	H0	SFB	2	P11_H0_SFB	P11_H0	32.8	1312	222	5.9	4.5	100	3.17	47.55
P11_H0_SFB_3	P11	H0	SFB	3	P11_H0_SFB	P11_H0	28	1120	222	5	4.2	100	2.78	41.7
P11_H0_WB_1	P11	H0	WB	1	P11_H0_WB	P11_H0	5	200	150	1.3	4.7	55	1.52	22.8
P11_H0_WB_2	P11	H0	WB	2	P11_H0_WB	P11_H0	8.22	328.8	150	2.2	6.7	90.42	2	30
P11_H0_WB_3	P11	H0	WB	3	P11_H0_WB	P11_H0	4.8	192	150	1.3	5.3	52.8	1.69	25.35
P11_H6_PFB_1	P11	H6	PFB	1	P11_H6_PFB	P11_H6	26.4	1056	254	4.2	8.2	100	8.36	125.4
P11_H6_PFB_2	P11	H6	PFB	2	P11_H6_PFB	P11_H6	16.6	664	254	2.6	8	100	6.63	99.45
P11_H6_PFB_3	P11	H6	PFB	3	P11_H6_PFB	P11_H6	26	1040	254	4.1	8	100	4.46	66.9
P11_H6_SFB_1	P11	H6	SFB	1	P11_H6_SFB	P11_H6	31.8	1272	222	5.7	4.5	100	4.19	62.85
P11_H6_SFB_2	P11	H6	SFB	2	P11_H6_SFB	P11_H6	40.6	1624	222	7.3	3.5	100	4.92	73.8
P11_H6_SFB_3	P11	H6	SFB	3	P11_H6_SFB	P11_H6	29.8	1192	222	5.4	4.7	100	3.18	47.7
P11_H6_WB_1	P11	H6	WB	1	P11_H6_WB	P11_H6	4.8	192	150	1.3	6.7	52.8	1.9	28.5
P11_H6_WB_2	P11	H6	WB	2	P11_H6_WB	P11_H6	11.1	444	150	3	6.5	100	3.15	47.25
P11_H6_WB_3	P11	H6	WB	3	P11_H6_WB	P11_H6	5.66	226.4	150	1.5	6.7	62.26	1.85	27.75

### Sheet: explanation
colname	illumination
sample_id	sample id (e.g., donor_time_blood.type_blood.cell_rep)
donor	donor (P10 and P11)
process_time	separate time of blood process(H0 and H6)
sample_type	blood type (WB, PFB, and SFB)
rep	replication number of samples (e.g., 1, 2, 3...)
label	labels used in the plots (e.g., donor_time_blood.type)
group	group by (e.g., donor_time)
rna_yield_c	RNA extraction concentration (ng/μL)
rna_yield_m	RNA extraction mass (ng)
volume	the volume of 3 types of blood samples
rna_conc_n	normalizated RNA extraction concentration (ng/μL)
rin	RNA integrity number
lib_input_m	RNA input mass of library construction (ng)
lib_cdna_c	the concentration of cdna measured by the Qubit (ng/μL)
lib_cdna_m	the mass of cdna in the library (ng)
