## Supplemental Table 1 for "Plasma-free samples for transcriptomic analysis: a potential alternative to whole blood samples"

### Sheet: Sheet1
sample_id	donor_id	sample_type	process_time	fastqc_id	GC_fastqc	dup_fastqc	avg_sequence_length	total_reads_fastq_M	fastqscreen_id	Human	rRNA	Virus	Mouse	EColi	Yeast	Vector	Mitoch	Multiple Genomes	No hits	qualimap_id	median_insert_size	mean_coverage	percentage_aligned	5_3_bias	reads_aligned_exonic	reads_aligned_intronic	reads_aligned_intergenic
P10_H0_PFB_1	P10	PFB	H0	LCCC1_19_P10_H0_PFB_BC_8_R1	52	37.3309	147.91	22.6446	LCCC1_19_P10_H0_PFB_BC_8_R1_screen	61368	91	0	23	0	1	0	0	36548	1969	LCCC1_19_P10_H0_PFB_BC_8_percent	271	24.6726	98.343	0.96	1690057	1855925	161233
P10_H0_PFB_1	P10	PFB	H0	LCCC1_19_P10_H0_PFB_BC_8_R2	54	38.3638	147.877	22.6446	LCCC1_19_P10_H0_PFB_BC_8_R2_screen	60540	117	0	23	1	1	0	0	37168	2150	LCCC1_19_P10_H0_PFB_BC_8_percent	271	24.6726	98.343	0.96	1690057	1855925	161233
P10_H0_PFB_2	P10	PFB	H0	LCCC2_24_P10_H0_PFB_BC_9_R1	53	38.478	148.333	17.4635	LCCC2_24_P10_H0_PFB_BC_9_R1_screen	64062	94	0	25	3	1	0	0	33285	2530	LCCC2_24_P10_H0_PFB_BC_9_percent	286	15.0873	98.5556	0.91	1316539	1441326	137897
P10_H0_PFB_2	P10	PFB	H0	LCCC2_24_P10_H0_PFB_BC_9_R2	55	38.1219	148.314	17.4635	LCCC2_24_P10_H0_PFB_BC_9_R2_screen	63008	120	0	17	2	1	0	0	34132	2720	LCCC2_24_P10_H0_PFB_BC_9_percent	286	15.0873	98.5556	0.91	1316539	1441326	137897
P10_H0_PFB_3	P10	PFB	H0	LCCC1_22_P10_H0_PFB_BC_10_R1	52	35.7706	147.577	19.6704	LCCC1_22_P10_H0_PFB_BC_10_R1_screen	63564	91	0	26	0	0	0	0	34059	2260	LCCC1_22_P10_H0_PFB_BC_10_percent	281	15.2617	98.4307	0.96	1536395	1572066	144262
P10_H0_PFB_3	P10	PFB	H0	LCCC1_22_P10_H0_PFB_BC_10_R2	54	35.0705	147.564	19.6704	LCCC1_22_P10_H0_PFB_BC_10_R2_screen	62224	140	2	23	0	0	0	0	35281	2330	LCCC1_22_P10_H0_PFB_BC_10_percent	281	15.2617	98.4307	0.96	1536395	1572066	144262
P10_H0_SFB_1	P10	SFB	H0	LCCC2_13_P10_H0_SFB_BC_1_R1	54	82.891	147.562	20.9992	LCCC2_13_P10_H0_SFB_BC_1_R1_screen	53260	48	0	27	3	0	0	0	44992	1670	LCCC2_13_P10_H0_SFB_BC_1_percent	258	32.2577	98.2821	0.99	1588348	1501214	123992
P10_H0_SFB_1	P10	SFB	H0	LCCC2_13_P10_H0_SFB_BC_1_R2	55	32.8158	147.538	20.9992	LCCC2_13_P10_H0_SFB_BC_1_R2_screen	52097	43	0	30	0	0	0	0	46170	1660	LCCC2_13_P10_H0_SFB_BC_1_percent	258	32.2577	98.2821	0.99	1588348	1501214	123992
P10_H0_SFB_2	P10	SFB	H0	LCCC1_3_P10_H0_SFB_BC_2_R1	54	26.7537	147.264	19.7064	LCCC1_3_P10_H0_SFB_BC_2_R1_screen	48842	153	0	25	4	0	0	0	48896	2080	LCCC1_3_P10_H0_SFB_BC_2_percent	253	54.6336	98.8662	1.04	1451307	1414991	116537
P10_H0_SFB_2	P10	SFB	H0	LCCC1_3_P10_H0_SFB_BC_2_R2	55	27.7736	147.206	19.7064	LCCC1_3_P10_H0_SFB_BC_2_R2_screen	48034	236	0	26	6	0	0	0	49528	2170	LCCC1_3_P10_H0_SFB_BC_2_percent	253	54.6336	98.8662	1.04	1451307	1414991	116537
P10_H0_SFB_3	P10	SFB	H0	LCCC2_32_P10_H0_SFB_BC_3_R1	54	30.9302	147.789	18.5182	LCCC2_32_P10_H0_SFB_BC_3_R1_screen	52299	220	0	23	3	0	0	0	45476	1979	LCCC2_32_P10_H0_SFB_BC_3_percent	270	27.4397	98.8186	1	1396363	1361784	121470
P10_H0_SFB_3	P10	SFB	H0	LCCC2_32_P10_H0_SFB_BC_3_R2	56	30.1736	147.767	18.5182	LCCC2_32_P10_H0_SFB_BC_3_R2_screen	51591	223	0	22	2	0	0	0	46012	2150	LCCC2_32_P10_H0_SFB_BC_3_percent	270	27.4397	98.8186	1	1396363	1361784	121470
P10_H0_WB_1	P10	WB	H0	LCCC1_16_P10_H0_WB_BC_6_R1	52	35.326	147.837	17.0331	LCCC1_16_P10_H0_WB_BC_6_R1_screen	65227	150	3	39	2	0	0	0	31739	2840	LCCC1_16_P10_H0_WB_BC_6_percent	273	22.3626	98.6021	0.96	1205540	1465698	139129
P10_H0_WB_1	P10	WB	H0	LCCC1_16_P10_H0_WB_BC_6_R2	54	36.6914	147.803	17.0331	LCCC1_16_P10_H0_WB_BC_6_R2_screen	63647	206	3	12	3	1	0	0	33108	3020	LCCC1_16_P10_H0_WB_BC_6_percent	273	22.3626	98.6021	0.96	1205540	1465698	139129
P10_H0_WB_2	P10	WB	H0	LCCC2_25_P10_H0_WB_BC_8_R1	52	34.2368	148.269	21.1935	LCCC2_25_P10_H0_WB_BC_8_R1_screen	64857	104	0	21	0	0	0	0	32708	2310	LCCC2_25_P10_H0_WB_BC_8_percent	286	13.4942	98.5578	0.97	1561206	1826775	172351
P10_H0_WB_2	P10	WB	H0	LCCC2_25_P10_H0_WB_BC_8_R2	54	36.913	148.264	21.1935	LCCC2_25_P10_H0_WB_BC_8_R2_screen	63746	114	0	26	0	0	0	0	33524	2590	LCCC2_25_P10_H0_WB_BC_8_percent	286	13.4942	98.5578	0.97	1561206	1826775	172351
P10_H0_WB_3	P10	WB	H0	LCCC2_4_P10_H0_WB_BC_9_R1	51	98.7129	148.096	20.407	LCCC2_4_P10_H0_WB_BC_9_R1_screen	68515	21	0	21	0	0	0	0	29573	1870	LCCC2_4_P10_H0_WB_BC_9_percent	284	13.3591	98.0449	0.94	1335065	1914276	159438
P10_H0_WB_3	P10	WB	H0	LCCC2_4_P10_H0_WB_BC_9_R2	53	48.2364	148.076	20.407	LCCC2_4_P10_H0_WB_BC_9_R2_screen	66683	20	0	23	1	0	0	0	31653	1620	LCCC2_4_P10_H0_WB_BC_9_percent	284	13.3591	98.0449	0.94	1335065	1914276	159438
P10_H6_PFB_1	P10	PFB	H6	LCCC2_19_P10_H6_PFB_BC_6_R1	54	31.6742	148.617	19.0589	LCCC2_19_P10_H6_PFB_BC_6_R1_screen	52164	87	0	28	1	0	0	0	46340	1380	LCCC2_19_P10_H6_PFB_BC_6_percent	269	30.5921	98.5829	0.95	1621542	1359320	87484
P10_H6_PFB_1	P10	PFB	H6	LCCC2_19_P10_H6_PFB_BC_6_R2	56	31.2424	148.595	19.0589	LCCC2_19_P10_H6_PFB_BC_6_R2_screen	51759	140	0	22	4	0	0	0	46625	1450	LCCC2_19_P10_H6_PFB_BC_6_percent	269	30.5921	98.5829	0.95	1621542	1359320	87484
P10_H6_PFB_2	P10	PFB	H6	LCCC2_15_P10_H6_PFB_BC_9_R1	54	84.0576	147.511	19.5167	LCCC2_15_P10_H6_PFB_BC_9_R1_screen	52910	80	0	29	1	2	0	0	45708	1270	LCCC2_15_P10_H6_PFB_BC_9_percent	264	34.7786	98.2431	0.99	1637630	1341053	86428
P10_H6_PFB_2	P10	PFB	H6	LCCC2_15_P10_H6_PFB_BC_9_R2	55	24.6466	147.493	19.5167	LCCC2_15_P10_H6_PFB_BC_9_R2_screen	51208	73	0	28	1	0	0	0	47551	1139	LCCC2_15_P10_H6_PFB_BC_9_percent	264	34.7786	98.2431	0.99	1637630	1341053	86428
P10_H6_PFB_3	P10	PFB	H6	LCCC1_20_P10_H6_PFB_BC_10_R1	53	24.7245	147.587	19.9908	LCCC1_20_P10_H6_PFB_BC_10_R1_screen	54512	109	0	22	2	0	0	0	43785	1570	LCCC1_20_P10_H6_PFB_BC_10_percent	269	35.5993	98.4221	0.98	1691403	1415101	96342
P10_H6_PFB_3	P10	PFB	H6	LCCC1_20_P10_H6_PFB_BC_10_R2	54	24.8765	147.554	19.9908	LCCC1_20_P10_H6_PFB_BC_10_R2_screen	53771	208	0	16	1	0	0	0	44404	1600	LCCC1_20_P10_H6_PFB_BC_10_percent	269	35.5993	98.4221	0.98	1691403	1415101	96342
P10_H6_SFB_1	P10	SFB	H6	LCCC2_14_P10_H6_SFB_BC_1_R1	54	65.1417	147.289	15.7486	LCCC2_14_P10_H6_SFB_BC_1_R1_screen	52571	90	0	16	0	0	0	0	45684	1639	LCCC2_14_P10_H6_SFB_BC_1_percent	258	21.5644	98.2358	1.02	1176852	1182234	84635
P10_H6_SFB_1	P10	SFB	H6	LCCC2_14_P10_H6_SFB_BC_1_R2	55	32.2574	147.269	15.7486	LCCC2_14_P10_H6_SFB_BC_1_R2_screen	51554	86	0	23	3	0	0	0	46674	1660	LCCC2_14_P10_H6_SFB_BC_1_percent	258	21.5644	98.2358	1.02	1176852	1182234	84635
P10_H6_SFB_2	P10	SFB	H6	LCCC2_8_P10_H6_SFB_BC_2_R1	54	71.6804	147.689	18.2438	LCCC2_8_P10_H6_SFB_BC_2_R1_screen	53280	139	0	37	1	0	0	0	44643	1900	LCCC2_8_P10_H6_SFB_BC_2_percent	269	29.9316	98.3622	1.01	1326532	1392604	101225
P10_H6_SFB_2	P10	SFB	H6	LCCC2_8_P10_H6_SFB_BC_2_R2	56	30.3096	147.65	18.2438	LCCC2_8_P10_H6_SFB_BC_2_R2_screen	51952	133	0	21	0	0	0	0	46205	1689	LCCC2_8_P10_H6_SFB_BC_2_percent	269	29.9316	98.3622	1.01	1326532	1392604	101225
P10_H6_SFB_3	P10	SFB	H6	LCCC1_29_P10_H6_SFB_BC_3_R1	55	72.4121	147.587	17.6059	LCCC1_29_P10_H6_SFB_BC_3_R1_screen	51300	67	1	31	4	0	0	0	46628	1969	LCCC1_29_P10_H6_SFB_BC_3_percent	258	27.5242	98.2203	0.97	1244180	1318826	98335
P10_H6_SFB_3	P10	SFB	H6	LCCC1_29_P10_H6_SFB_BC_3_R2	56	31.3625	147.563	17.6059	LCCC1_29_P10_H6_SFB_BC_3_R2_screen	50120	73	0	29	3	0	1	0	47864	1910	LCCC1_29_P10_H6_SFB_BC_3_percent	258	27.5242	98.2203	0.97	1244180	1318826	98335
P10_H6_WB_1	P10	WB	H6	LCCC2_29_P10_H6_WB_BC_6_R1	52	40.1091	148.365	21.5105	LCCC2_29_P10_H6_WB_BC_6_R1_screen	62649	47	0	24	0	0	0	0	35200	2080	LCCC2_29_P10_H6_WB_BC_6_percent	281	19.1805	98.4287	1	1581776	1828993	142276
P10_H6_WB_1	P10	WB	H6	LCCC2_29_P10_H6_WB_BC_6_R2	54	39.9575	148.353	21.5105	LCCC2_29_P10_H6_WB_BC_6_R2_screen	61428	76	1	10	0	0	0	0	36295	2190	LCCC2_29_P10_H6_WB_BC_6_percent	281	19.1805	98.4287	1	1581776	1828993	142276
P10_H6_WB_2	P10	WB	H6	LCCC2_22_P10_H6_WB_BC_7_R1	52	38.5678	148.522	20.4209	LCCC2_22_P10_H6_WB_BC_7_R1_screen	61183	70	0	18	1	0	0	0	36449	2279	LCCC2_22_P10_H6_WB_BC_7_percent	274	23.4384	98.543	1.02	1469963	1751155	132328
P10_H6_WB_2	P10	WB	H6	LCCC2_22_P10_H6_WB_BC_7_R2	54	38.5957	148.506	20.4209	LCCC2_22_P10_H6_WB_BC_7_R2_screen	60116	109	0	16	0	0	0	0	37309	2450	LCCC2_22_P10_H6_WB_BC_7_percent	274	23.4384	98.543	1.02	1469963	1751155	132328
P10_H6_WB_3	P10	WB	H6	LCCC2_7_P10_H6_WB_BC_9_R1	52	97.4932	148.02	20.0044	LCCC2_7_P10_H6_WB_BC_9_R1_screen	66648	37	0	36	2	0	0	0	31097	2180	LCCC2_7_P10_H6_WB_BC_9_percent	284	16.7566	97.9646	0.99	1371276	1772100	134640
P10_H6_WB_3	P10	WB	H6	LCCC2_7_P10_H6_WB_BC_9_R2	53	39.413	148.001	20.0044	LCCC2_7_P10_H6_WB_BC_9_R2_screen	64522	44	0	17	4	0	0	0	33543	1870	LCCC2_7_P10_H6_WB_BC_9_percent	284	16.7566	97.9646	0.99	1371276	1772100	134640
P11_H0_PFB_1	P11	PFB	H0	LCCC1_24_P11_H0_PFB_BC_7_R1	50	46.1924	148.007	18.7654	LCCC1_24_P11_H0_PFB_BC_7_R1_screen	69444	50	0	35	0	0	0	0	28631	1840	LCCC1_24_P11_H0_PFB_BC_7_percent	278	20.0242	98.1949	1	1424908	1628467	152697
P11_H0_PFB_1	P11	PFB	H0	LCCC1_24_P11_H0_PFB_BC_7_R2	51	45.9247	147.994	18.7654	LCCC1_24_P11_H0_PFB_BC_7_R2_screen	68133	80	0	27	1	0	0	0	29710	2049	LCCC1_24_P11_H0_PFB_BC_7_percent	278	20.0242	98.1949	1	1424908	1628467	152697
P11_H0_PFB_2	P11	PFB	H0	LCCC1_10_P11_H0_PFB_BC_8_R1	52	43.3627	148.194	17.4763	LCCC1_10_P11_H0_PFB_BC_8_R1_screen	65863	70	0	20	1	0	0	0	32037	2009	LCCC1_10_P11_H0_PFB_BC_8_percent	278	8.3601	98.2144	0.94	1341904	1457860	139549
P11_H0_PFB_2	P11	PFB	H0	LCCC1_10_P11_H0_PFB_BC_8_R2	53	44.3696	148.172	17.4763	LCCC1_10_P11_H0_PFB_BC_8_R2_screen	64777	107	0	21	1	0	0	0	32774	2320	LCCC1_10_P11_H0_PFB_BC_8_percent	278	8.3601	98.2144	0.94	1341904	1457860	139549
P11_H0_PFB_3	P11	PFB	H0	LCCC1_18_P11_H0_PFB_BC_9_R1	52	38.9656	148.056	21.7706	LCCC1_18_P11_H0_PFB_BC_9_R1_screen	66423	86	0	24	0	0	0	0	31337	2130	LCCC1_18_P11_H0_PFB_BC_9_percent	276	12.6707	98.2157	0.91	1658717	1797512	179600
P11_H0_PFB_3	P11	PFB	H0	LCCC1_18_P11_H0_PFB_BC_9_R2	54	40.5619	148.033	21.7706	LCCC1_18_P11_H0_PFB_BC_9_R2_screen	65423	123	0	21	0	0	0	0	31933	2500	LCCC1_18_P11_H0_PFB_BC_9_percent	276	12.6707	98.2157	0.91	1658717	1797512	179600
P11_H0_SFB_1	P11	SFB	H0	LCCC1_2_P11_H0_SFB_BC_1_R1	54	25.0916	146.87	21.1461	LCCC1_2_P11_H0_SFB_BC_1_R1_screen	50360	259	1	27	3	0	0	0	47450	1900	LCCC1_2_P11_H0_SFB_BC_1_percent	252	51.5372	98.7514	0.99	1635408	1328446	131333
P11_H0_SFB_1	P11	SFB	H0	LCCC1_2_P11_H0_SFB_BC_1_R2	55	26.8952	146.822	21.1461	LCCC1_2_P11_H0_SFB_BC_1_R2_screen	49984	264	1	22	2	0	0	0	47657	2070	LCCC1_2_P11_H0_SFB_BC_1_percent	252	51.5372	98.7514	0.99	1635408	1328446	131333
P11_H0_SFB_2	P11	SFB	H0	LCCC2_26_P11_H0_SFB_BC_2_R1	55	15.5634	147.317	31.0246	LCCC2_26_P11_H0_SFB_BC_2_R1_screen	53274	146	0	46	4	0	0	0	44570	1960	LCCC2_26_P11_H0_SFB_BC_2_percent	269	52.0963	98.5533	0.98	2489338	2127443	224478
P11_H0_SFB_2	P11	SFB	H0	LCCC2_26_P11_H0_SFB_BC_2_R2	56	16.2998	147.309	31.0246	LCCC2_26_P11_H0_SFB_BC_2_R2_screen	52606	136	0	44	0	0	0	0	45094	2120	LCCC2_26_P11_H0_SFB_BC_2_percent	269	52.0963	98.5533	0.98	2489338	2127443	224478
P11_H0_SFB_3	P11	SFB	H0	LCCC1_15_P11_H0_SFB_BC_3_R1	55	20.4112	146.28	17.5903	LCCC1_15_P11_H0_SFB_BC_3_R1_screen	49366	208	0	20	1	0	0	0	47595	2810	LCCC1_15_P11_H0_SFB_BC_3_percent	259	27.5959	98.4943	0.98	1375664	1153104	118295
P11_H0_SFB_3	P11	SFB	H0	LCCC1_15_P11_H0_SFB_BC_3_R2	57	21.4104	146.234	17.5903	LCCC1_15_P11_H0_SFB_BC_3_R2_screen	48794	289	0	26	1	0	0	0	47850	3040	LCCC1_15_P11_H0_SFB_BC_3_percent	259	27.5959	98.4943	0.98	1375664	1153104	118295
P11_H0_WB_1	P11	WB	H0	LCCC2_3_P11_H0_WB_BC_6_R1	52	87.4492	147.77	15.3611	LCCC2_3_P11_H0_WB_BC_6_R1_screen	69418	28	0	32	1	0	0	0	27291	3230	LCCC2_3_P11_H0_WB_BC_6_percent	295	6.2626	97.8383	1.01	1155074	1287981	136763
P11_H0_WB_1	P11	WB	H0	LCCC2_3_P11_H0_WB_BC_6_R2	54	28.2199	147.756	15.3611	LCCC2_3_P11_H0_WB_BC_6_R2_screen	67943	57	0	44	1	0	1	0	28784	3170	LCCC2_3_P11_H0_WB_BC_6_percent	295	6.2626	97.8383	1.01	1155074	1287981	136763
P11_H0_WB_2	P11	WB	H0	LCCC2_2_P11_H0_WB_BC_7_R1	51	95.6738	147.211	17.4549	LCCC2_2_P11_H0_WB_BC_7_R1_screen	70901	65	0	32	1	0	1	0	25621	3379	LCCC2_2_P11_H0_WB_BC_7_percent	291	9.912	97.618	0.93	1231395	1554013	162307
P11_H0_WB_2	P11	WB	H0	LCCC2_2_P11_H0_WB_BC_7_R2	52	27.6535	147.2	17.4549	LCCC2_2_P11_H0_WB_BC_7_R2_screen	69764	80	0	21	4	0	2	0	27139	2990	LCCC2_2_P11_H0_WB_BC_7_percent	291	9.912	97.618	0.93	1231395	1554013	162307
P11_H0_WB_3	P11	WB	H0	LCCC1_5_P11_H0_WB_BC_8_R1	53	20.9779	146.288	15.2058	LCCC1_5_P11_H0_WB_BC_8_R1_screen	62238	133	0	30	4	0	0	0	33975	3620	LCCC1_5_P11_H0_WB_BC_8_percent	270	12.019	98.5821	0.97	1176013	1159371	129403
P11_H0_WB_3	P11	WB	H0	LCCC1_5_P11_H0_WB_BC_8_R2	54	22.9232	146.256	15.2058	LCCC1_5_P11_H0_WB_BC_8_R2_screen	61278	222	0	14	5	0	0	0	34681	3800	LCCC1_5_P11_H0_WB_BC_8_percent	270	12.019	98.5821	0.97	1176013	1159371	129403
P11_H6_PFB_1	P11	PFB	H6	LCCC1_1_P11_H6_PFB_BC_6_R1	52	42.1078	147.703	17.489	LCCC1_1_P11_H6_PFB_BC_6_R1_screen	64969	91	0	16	1	0	0	0	32773	2150	LCCC1_1_P11_H6_PFB_BC_6_percent	271	13.1484	98.4467	0.97	1298978	1504474	116686
P11_H6_PFB_1	P11	PFB	H6	LCCC1_1_P11_H6_PFB_BC_6_R2	53	42.6154	147.67	17.489	LCCC1_1_P11_H6_PFB_BC_6_R2_screen	63934	152	0	16	0	0	0	0	33598	2300	LCCC1_1_P11_H6_PFB_BC_6_percent	271	13.1484	98.4467	0.97	1298978	1504474	116686
P11_H6_PFB_2	P11	PFB	H6	LCCC2_27_P11_H6_PFB_BC_7_R1	52	38.3139	148.35	19.175	LCCC2_27_P11_H6_PFB_BC_7_R1_screen	67754	48	0	21	0	0	0	0	29807	2370	LCCC2_27_P11_H6_PFB_BC_7_percent	287	9.1025	98.3763	0.95	1468523	1698153	138739
P11_H6_PFB_2	P11	PFB	H6	LCCC2_27_P11_H6_PFB_BC_7_R2	53	38.8081	148.34	19.175	LCCC2_27_P11_H6_PFB_BC_7_R2_screen	66732	79	0	23	0	0	0	0	30626	2540	LCCC2_27_P11_H6_PFB_BC_7_percent	287	9.1025	98.3763	0.95	1468523	1698153	138739
P11_H6_PFB_3	P11	PFB	H6	LCCC1_17_P11_H6_PFB_BC_10_R1	52	32.5771	147.482	18.4727	LCCC1_17_P11_H6_PFB_BC_10_R1_screen	64939	113	1	26	5	1	0	0	32545	2370	LCCC1_17_P11_H6_PFB_BC_10_percent	280	10.098	98.0939	0.91	1317972	1637218	124941
P11_H6_PFB_3	P11	PFB	H6	LCCC1_17_P11_H6_PFB_BC_10_R2	54	32.9015	147.463	18.4727	LCCC1_17_P11_H6_PFB_BC_10_R2_screen	64103	150	0	16	1	3	0	0	33137	2590	LCCC1_17_P11_H6_PFB_BC_10_percent	280	10.098	98.0939	0.91	1317972	1637218	124941
P11_H6_SFB_1	P11	SFB	H6	LCCC1_21_P11_H6_SFB_BC_1_R1	54	25.9317	146.957	19.6985	LCCC1_21_P11_H6_SFB_BC_1_R1_screen	55957	119	0	17	1	0	0	0	41286	2620	LCCC1_21_P11_H6_SFB_BC_1_percent	268	43.4489	98.4455	0.94	1483714	1455749	132105
P11_H6_SFB_1	P11	SFB	H6	LCCC1_21_P11_H6_SFB_BC_1_R2	55	27.3159	146.92	19.6985	LCCC1_21_P11_H6_SFB_BC_1_R2_screen	55342	154	0	43	0	0	0	0	41611	2850	LCCC1_21_P11_H6_SFB_BC_1_percent	268	43.4489	98.4455	0.94	1483714	1455749	132105
P11_H6_SFB_2	P11	SFB	H6	LCCC1_30_P11_H6_SFB_BC_2_R1	54	78.3849	147.566	17.3417	LCCC1_30_P11_H6_SFB_BC_2_R1_screen	56396	49	1	36	6	0	0	0	41222	2290	LCCC1_30_P11_H6_SFB_BC_2_percent	264	25.4383	98.1352	1	1252190	1323123	111619
P11_H6_SFB_2	P11	SFB	H6	LCCC1_30_P11_H6_SFB_BC_2_R2	55	33.2032	147.55	17.3417	LCCC1_30_P11_H6_SFB_BC_2_R2_screen	55097	57	0	26	5	1	0	0	42744	2070	LCCC1_30_P11_H6_SFB_BC_2_percent	264	25.4383	98.1352	1	1252190	1323123	111619
P11_H6_SFB_3	P11	SFB	H6	LCCC1_13_P11_H6_SFB_BC_3_R1	54	22.5849	147.531	19.0715	LCCC1_13_P11_H6_SFB_BC_3_R1_screen	53994	79	0	20	1	0	0	0	43266	2640	LCCC1_13_P11_H6_SFB_BC_3_percent	262	40.7942	98.706	0.99	1457245	1363170	125064
P11_H6_SFB_3	P11	SFB	H6	LCCC1_13_P11_H6_SFB_BC_3_R2	56	24.1613	147.482	19.0715	LCCC1_13_P11_H6_SFB_BC_3_R2_screen	53317	130	1	26	0	0	0	0	43716	2810	LCCC1_13_P11_H6_SFB_BC_3_percent	262	40.7942	98.706	0.99	1457245	1363170	125064
P11_H6_WB_1	P11	WB	H6	LCCC1_7_P11_H6_WB_BC_6_R1	54	21.2049	146.69	16.1251	LCCC1_7_P11_H6_WB_BC_6_R1_screen	61748	140	0	21	5	2	0	0	33985	4099	LCCC1_7_P11_H6_WB_BC_6_percent	266	18.0108	98.4998	0.93	1173682	1285574	125237
P11_H6_WB_1	P11	WB	H6	LCCC1_7_P11_H6_WB_BC_6_R2	55	22.9739	146.652	16.1251	LCCC1_7_P11_H6_WB_BC_6_R2_screen	60523	255	0	26	2	0	0	0	34854	4340	LCCC1_7_P11_H6_WB_BC_6_percent	266	18.0108	98.4998	0.93	1173682	1285574	125237
P11_H6_WB_2	P11	WB	H6	LCCC2_31_P11_H6_WB_BC_7_R1	53	26.5851	147.867	16.697	LCCC2_31_P11_H6_WB_BC_7_R1_screen	66829	110	1	56	1	0	0	0	29044	3959	LCCC2_31_P11_H6_WB_BC_7_percent	294	11.3901	98.0974	0.91	1219844	1410822	143344
P11_H6_WB_2	P11	WB	H6	LCCC2_31_P11_H6_WB_BC_7_R2	54	26.4002	147.878	16.697	LCCC2_31_P11_H6_WB_BC_7_R2_screen	65947	172	1	27	0	1	0	0	29822	4030	LCCC2_31_P11_H6_WB_BC_7_percent	294	11.3901	98.0974	0.91	1219844	1410822	143344
P11_H6_WB_3	P11	WB	H6	LCCC2_33_P11_H6_WB_BC_10_R1	50	18.4004	147.257	17.9309	LCCC2_33_P11_H6_WB_BC_10_R1_screen	72156	77	1	33	2	0	0	0	24951	2780	LCCC2_33_P11_H6_WB_BC_10_percent	293	5.5717	97.5647	0.91	1188215	1771734	139477
P11_H6_WB_3	P11	WB	H6	LCCC2_33_P11_H6_WB_BC_10_R2	51	23.3171	147.275	17.9309	LCCC2_33_P11_H6_WB_BC_10_R2_screen	71811	67	1	28	2	0	0	0	24921	3170	LCCC2_33_P11_H6_WB_BC_10_percent	293	5.5717	97.5647	0.91	1188215	1771734	139477

### Sheet: Sheet2
colname	illumination
sample_id	Sample ID
donor_id	Donor ID
sample_type	Sample Type
process_time	Process Time
fastqc_id	FastQC ID
GC_fastqc	GC content calculated by FastQC
dup_fastqc	Duplication calculated by FastQC
avg_sequence_length	Average sequence length calculated by FastQC
total_reads_fastq_M	Total Reads (M) calculated by FastQC
fastqscreen_id	FastQ Screen ID
Human	Reads mapped to human genome calculated by FastQ Screen
rRNA	Reads mapped to rRNA calculated by FastQ Screen
Virus	Reads mapped to virus genome calculated by FastQ Screen
Mouse	Reads mapped to mouse genome calculated by FastQ Screen
EColi	Reads mapped to E. Coli. genome calculated by FastQ Screen
Yeast	Reads mapped to yeast genome calculated by FastQ Screen
Vector	Reads mapped to vector genome calculated by FastQ Screen
Mitoch	Reads mapped to mitochondria genome calculated by FastQ Screen
Multiple Genomes	Reads mapped to multiple genome calculated by FastQ Screen
No hits	Reads mapped to no hit calculated by FastQ Screen
qualimap_id	Qualimap ID
median_insert_size	Median insert size calculated by Qualimap
mean_coverage	Mean coverage calculated by Qualimap
percentage_aligned	Mapping ratio calculated by Qualimap
5_3_bias	5'-3' bias calculated by Qualimap
reads_aligned_exonic	The reads mapped to exonic genome calculated by Qualimap
reads_aligned_intronic	The reads mapped to intronic genome calculated by Qualimap
reads_aligned_intergenic	The reads mapped to intergenic genome calculated by Qualimap
